# ALDH1 subtype-specific inhibitor targets key cancerous epithelial cell populations in aggressive subtypes of breast cancer

**DOI:** 10.1101/2024.10.18.619128

**Authors:** Raquel Pequerul, Andrada Constantinescu, Bassam Janji, Akinchan Kumar, Xavier Parés, Oscar Palacios, Delphine Colignon, Axelle Berrou, Guy Fournet, Paul Berchard, Guillaume Martin, Ismail Ceylan, Rocio Rebollido-Ríos, Jaume Farrés, Mileidys Perez-Alea

## Abstract

Aggressive breast cancer subtypes, particularly triple-negative breast cancer (TNBC), lack effective targeted therapies, requiring novel approaches. This study focuses on the aldehyde dehydrogenase 1A (ALDH1A) subfamily, comprising ALDH1A1, ALDH1A2, and ALDH1A3, and their roles in tumor biology and the tumor microenvironment. Comprehensive transcriptomic and single-cell analyses revealed subtype- and cell-specific expression patterns of ALDH1A isoforms, with *ALDH1A3* predominantly expressed in epithelial cancer cells of basal-like tumors, while *ALDH1A1* and *ALDH1A2* were expressed in stromal and immune-associated subpopulations. Guided by these findings, we developed ABD0171, a selective ALDH1A3 inhibitor that demonstrated potent isoform-specific activity. ABD0171 effectively disrupted key pathways in TNBC cells *in vitro*, including IL6/JAK/STAT3, tPA and Src/FAK, and exhibited superior selectivity, robust antitumor and antimetastatic effects, and a favorable safety profile *in vivo*. These results establish ALDH1A3 as a promising therapeutic target and validate ABD0171 as a candidate to address current challenges in aggressive breast cancers.
