## Supplementary material for "ALDH1 subtype-specific inhibitor targets key cancerous epithelial cell populations in aggressive subtypes of breast cancer": Supplemenntary Data 2

### Sheet: Description
Abbreviations:
Ki; Inhibition constant
kinact; inactivation rate constant
kobs; rate constant for onset of inhibition
Km; Michaelis-Menten constant

### Sheet: A
Compound	Chemical structure	ALDH1A1		MEAN (%)	DESVEST	ALDH1A2		MEAN (%)	DESVEST	ALDH1A3		MEAN (%)	DESVEST	ALDH2		MEAN (%)	DESVEST	ALDH3A1		MEAN (%)	DESVEST
DIMATE base		71.43	69.86	70.645	1.11016	69.98	74.74	72.36	3.36583	79.59	69.5	74.545	7.13471	77.69	73.5	75.595	2.96278	94.51	101.18	97.845	4.7164
ABD0305		68.6	70.6	69.6	1.41421	2.3	2.9	2.6	0.424264	6.8	9.2	8	1.69706	2.7	3.3	3	0.424264	72.2	97.8	85	18.1019
ABD0080		62.89	55.95	59.42	4.90732	0	0	0	0	17.01	17.71	17.36	0.494975	56.89	56.89	56.89	0	103.3	109.95	106.625	4.70226
ABD0083		72.17	73.13	72.65	0.678823	35.69	33.2	34.445	1.7607	86.13	96.68	91.405	7.45998	89.58	95.76	92.67	4.36992	92.15	115.18	103.665	16.2847
ABD0106		64.66	61.99	63.325	1.88798	20.23	18.28	19.255	1.37886	57.66	64.9	61.28	5.11945	103.94	84.92	94.43	13.4492	70.34	61.03	65.685	6.58316
MATE		88.98	96.86	92.92	5.572	76.68	88.68	82.68	8.48528	107.79	94.18	100.985	9.62372	96.68	106.31	101.495	6.80944	104.57	108.91	106.74	3.06884
ABD0079		41.46	44.94	43.2	2.46073	0	0	0	0	39.33	39.39	39.36	0.0424264	85.42	87.85	86.635	1.71827	54.93	56.51	55.72	1.11723
ABD0081		71.13	76.51	73.82	3.80423	76	72.75	74.375	2.2981	85.61	91.81	88.71	4.38406	81.66	100.36	91.01	13.2229	117.46	106.04	111.75	8.07516
CEY1410		80.01	77.07	78.54	2.07889	94.79	87.55	91.17	5.11945	101.99	99.48	100.735	1.77484	102.79	100.03	101.41	1.95161	189.35	170.68	180.015	13.2017
ABD0064		76.42	69.6	73.01	4.82247	86.04	81.48	83.76	3.22441	109.23	106.33	107.78	2.05061	98.09	100	99.045	1.35057	93.93	95.44	94.685	1.06773
ABD0085		73.06	71.17	72.115	1.33643	29.19	34.62	31.905	3.83959	80.16	83.43	81.795	2.31224	122.61	88.25	105.43	24.2962	78.01	93	85.505	10.5995
ABD0118		98.41	91.12	94.765	5.15481	55.07	56.73	55.9	1.1738	90.06	85.1	87.58	3.50725	91.46	95.73	93.595	3.01935	99.32	101.33	100.325	1.42128
ABD0298		55.58	53.92	54.75	1.1738	0	0	0	0	20.78	20.4	20.59	0.268701	81.8	74	77.9	5.51543	78.96	76.96	77.96	1.41421
ABD0117		67.02	67.55	67.285	0.374767	11.95	9.56	10.755	1.68999	60.99	70.56	65.775	6.76701	81.89	76.19	79.04	4.03051	82.46	90.19	86.325	5.46594
ABD0317		74.63	71.55	73.09	2.17789	63.85	57.2	60.525	4.70226	89.85	65.84	77.845	16.9776	93.12	98.74	95.93	3.97394	102.05	103.69	102.87	1.15966
ABD0351		69.49	91.27	80.38	15.4008	16.29	15.47	15.88	0.579828	60.86	56.03	58.445	3.41533	95.93	94.31	95.12	1.14551	92.18	81.86	87.02	7.29734
ABD0099		25.16	29.56	27.36	3.11127	3.35	4.38	3.865	0.72832	29.06	30.17	29.615	0.784889	36.72	40.8	38.76	2.885	92.26	86.82	89.54	3.84666
ABD0158		42.92	46.69	44.805	2.66579	0	0	0	0	21.97	24.31	23.14	1.65463	47.86	57.14	52.5	6.56195	69.68	66.64	68.16	2.1496
ABD0171		36.39	31.6	33.995	3.38704	4.06	2.53	3.295	1.08187	19.93	21.62	20.775	1.19501	51.03	43.74	47.385	5.15481	87.88	78.28	83.08	6.78823
ABD0282		40.48	33.16	36.82	5.17602	0	0	0	0	10.28	7.38	8.83	2.05061	78.33	75.22	76.775	2.1991	75.43	91.39	83.41	11.2854
ABD00369		40.06	36.54	38.3	2.48902	0	0	0	0	12.19	11.75	11.97	0.311127	76.33	71.76	74.045	3.23148	65	58.61	61.805	4.51841
ABD0405		31.93	33.21	32.57	0.905097	0	0	0	0	2.69	2.85	2.77	0.113137	69.83	71.65	70.74	1.28693	45.73	40.58	43.155	3.6416
ABD0170		41.25	38.92	40.085	1.64756	0	0	0	0	26.08	26.92	26.5	0.59397	63.38	56.33	59.855	4.9851	68.94	55.31	62.125	9.63787
ABD0174		43.29	43.29	43.29	0	0	0	0	0	15.06	17.53	16.295	1.74655	65.95	64.53	65.24	1.00409	61.67	67.07	64.37	3.81838
ABD0176		37.5	43.79	40.645	4.4477	0	0	0	0	9.35	8.69	9.02	0.46669	51.02	46.94	48.98	2.885	61.37	50.64	56.005	7.58726
ABD0177		48.92	55.42	52.17	4.59619	0	0	0	0	18.54	17.8	18.17	0.523259	66.24	72.49	69.365	4.41942	53.81	64.16	58.985	7.31856
ABD0257		87	92.72	89.86	4.04465	55.27	56.82	56.045	1.09602	90.2	86.98	88.59	2.27688	75.88	101.17	88.525	17.8827	123.68	129.05	126.365	3.79716
ABD0258		94.16	97.79	95.975	2.5668	95.84	96.23	96.035	0.275772	110.72	105.91	108.315	3.40118	99.38	104.97	102.175	3.95273	121.88	102.63	112.255	13.6118
ABD0260		107.49	90.52	99.005	11.9996	82.63	64.46	73.545	12.8481	85.84	92.66	89.25	4.82247	115.2	85.45	100.325	21.0364	116.76	135.98	126.37	13.5906
ABD0366		72.48	50.16	61.32	15.7826	0	0	0	0	5.98	6.06	6.02	0.0565685	72.63	69.31	70.97	2.34759	85.34	70.14	77.74	10.748
ABD0264		45.74	54.35	50.045	6.08819	16.31	9.5	12.905	4.8154	67.18	68.23	67.705	0.742462	90.56	88.59	89.575	1.393	123.24	98.82	111.03	17.2675
ABD00269		31.39	31.39	31.39	0	0	0	0	0	3.99	3.27	3.63	0.509117	55.33	54.13	54.73	0.848528	81.91	78.12	80.015	2.67993
ABD0271		67.93	75.97	71.95	5.68514	23.51	22.48	22.995	0.72832	71.08	74.05	72.565	2.10011	81.5	84.64	83.07	2.22032	103.13	90.94	97.035	8.61963
ABD0296		49.87	55.19	52.53	3.76181	0	0	0	0	24.79	24.03	24.41	0.537401	96.77	87.64	92.205	6.45588	98.94	99.88	99.41	0.66468

### Sheet: B
ALDH1A1				ALDH1A2				ALDH1A3				ALDH3A1				ALDH2
[DIMATE] (µM)	DUPLICATES	MEAN (%)	DESVEST	[DIMATE] (µM)	DUPLICATES	MEAN (%)	DESVEST	[DIMATE] (µM)	DUPLICATES	MEAN (%)	DESVEST	[DIMATE] (µM)	DUPLICATES	MEAN (%)	DESVEST	[DIMATE] (µM)	DUPLICATES	MEAN (%)	DESVEST
800	0	0	0	500	19.73	17.615	2.99106	500	4.83	4.02	1.14551	20000	0	0	0	5000	0	0	0
800	0			500	15.5			500	3.21			20000	0			5000	0
500	4.57	4.475	0.13435	300	20.59	20.455	0.190919	300	3.74	3.315	0.601041	5000	0	0	0	1000	0	0	0
500	4.38			300	20.32			300	2.89			5000	0			1000	0
300	11.9	11.78	0.169706	100	21.41	22.245	1.18087	100	11.77	12.565	1.1243	1000	7.09	8.455	1.9304	500	2.18	2.04	0.19799
300	11.66			100	23.08			100	13.36			1000	9.82			500	1.9
100	20.16	23.77	5.10531	30	35.73	41.475	8.12466	30	33.88	34.46	0.820244	500	39.98	38.345	2.31224	100	33.7	35.25	2.19203
100	27.38			30	47.22			30	35.04			500	36.71			100	36.8
30	55.69	56.285	0.841457	10	69.98	72.36	3.36583	20	46.1	45.81	0.410122	100	73.42	76.425	4.24971	50	57.54	53.49	5.72756
30	56.88			10	74.74			20	45.52			100	79.43			50	49.44
10	71.43	70.645	1.11016	3	82.49	80.605	2.66579	10	79.59	74.545	7.13471	50	85.13	88.825	5.22552	10	77.69	75.595	2.96278
10	69.86			3	78.72			10	69.5			50	92.52			10	73.5
3	87.75	92.09	6.13769	1	94.61	94.91	0.424264	3	89.64	90.86	1.72534	10	94.51	97.845	4.7164	5	89.27	86.9	3.35169
3	96.43			1	95.21			3	92.08			10	101.18			5	84.53
1	100	100	0					1	89.84	86.645	4.51841	5	103.2	100.875	3.28805	1	88.21	89.645	2.0294
1	100							1	83.45			5	98.55			1	91.08
												1	96.61	96.565	0.0636396
												1	96.52

### Sheet: C
ALDH1A1				ALDH1A2				ALDH1A3				ALDH3A1				ALDH2
[ABD0171] (µM)	DUPLICATES	MEAN (%)	DESVEST	[ABD0171] (µM)	DUPLICATES	MEAN (%)	DESVEST	[ABD0171] (µM)	DUPLICATES	MEAN (%)	DESVEST	[ABD0171] (µM)	DUPLICATES	MEAN (%)	DESVEST	[ABD0171] (µM)	DUPLICATES	MEAN (%)	DESVEST
500	0	0	0	10	4.06	3.295	1.08187	250	0.81	0.585	0.318198	20000	0	0	0	5000	0	0	0
500	0			10	2.53			250	0.36			20000	0			5000	0
100	7.84	6.84	1.41421	5	4.96	4.665	0.417193	100	1.76	1.625	0.190919	5000	0	0	0	1000	0	0	0
100	5.84			5	4.37			100	1.49			5000	0			1000	0
50	14.03	12.855	1.6617	1	30.19	32.57	3.36583	50	2.08	1.935	0.205061	1000	5.77	5.635	0.190919	500	6.17	7.66	2.10718
50	11.68			1	34.95			50	1.79			1000	5.5			500	9.15
10	36.39	33.995	3.38704	0.5	45.98	46.535	0.784889	10	19.93	20.775	1.19501	750	8.81	8.81	0	100	20.04	20.415	0.53033
10	31.6			0.5	47.09			10	21.62			750	8.81			100	20.79
5	45.84	46.79	1.3435	0.1	83.95	83.285	0.940452	5	35.51	38.005	3.52846	300	40.25	32	11.67	50	27.9	30.455	3.61332
5	47.74			0.1	82.62			5	40.5			300	23.75			50	33.01
1	73.01	76.55	5.00632	0.05	88.46	84.525	5.56493	1	84.95	80.765	5.91848	100	66.5	61.505	7.064	10	51.03	47.385	5.15481
1	80.09			0.05	80.59			1	76.58			100	56.51			10	43.74
0.5	99.23	100	2.66579					0.1	97.64	96.09	2.19203	50	70.98	69.465	2.14253	5	68.81	68.81	0
0.5	103							0.1	94.54			50	67.95			5
0.1	100	100	0					0	100	100	0	10	87.88	78.28	0	1	91.02	91.02	0
0.1	100							0	100			10	78.28			1
												5	75.89	75.89	0	0.5	104.67	100	0
												5	61.6			0.5	114.89
												1	73.15	74.84	2.39002	0	100	100	0
												1	76.53			0	100

### Sheet: D
ALDH1A1			ALDH1A2			ALDH1A3			ALDH1A1			ALDH1A2			ALDH1A3
[DIMATE] (µM)	MEAN (%)	DESVEST	[DIMATE] (µM)	MEAN (%)	DESVEST	[DIMATE] (µM)	MEAN (%)	DESVEST	[ABD0171] (µM)	MEAN (%)	DESVEST	[ABD0171] (µM)	MEAN (%)	DESVEST	[ABD0171] (µM)	MEAN (%)	DESVEST
5000	0	0	500	1.08707	0.09371	500	1.41307	0	500	1.8612	0.3241	500	2.07039	0.195781	100	6.9477	0
500	2.01032	0	100	1.3363	0.139736	100	3.01743	0	100	5.3807	0.6187	100	2.42994	0.24798	50	6.6519	4
100	15.2871	0.140613	50	3.60878	0.280202	50	5.62139	0	50	7.9029	0.9396	50	4.81938	0.495786	10	12.8706	3.6677
50	33.9108	0.715893	10	35.9253	2.51779	10	29.81	2.66769	10	33.9054	1.8021	10	5.1924	0.408085	5	26.698	0.1712
10	73.1909	0.793394	5	60.6824	3.74472	5	56.7054	1.17118	5	65.8126	3.3032	5	5.22831	0.35679	1	48.7778	0
5	81.5416	0.725081	1	85.8681	5.33571	1	84.1919	0	1	85.3844	5.0804	1	23.0689	1.84788	0.5	61.9765	0
1	97.5769	0.883291	0.5	90.855	6.67612	0.5	98.0839	3.2	0.5	98.3057	2.8915	0.5	45.7981	2.70581	0.05	100.133	0
0.1	98.3713	1.00642	0.1	103.496	0.369124	0.1	100.559	0	0.1	100.946	5.547	0.1	74.8153	2.70094	0.01	111.193	5
0.05	101.085	3.25335	0.05	100.523	1.19825	0.05	95.9457	0	0.01	103.085	0	0.05	88.7241	2.7969	0.005	95.3533	0
0.01	99.9656	1.52281	0.01	104.088	0.240974	0.01	96.5207	3				0.01	95.6956	6.16375	0	100	0
												0.005	100	0
												0.001	100	0

### Sheet: E
ALDH1A1		kobs 40 µM					kobs 100 µM					kobs 200 µM					kobs 400 µM					kobs 500 µM
[DIMATE] (µM)	kobs (min-1)	Time (min)	MEAN (µM product/sec)	ERROR	PERCENT (%)	ERROR (%)	Time (min)	MEAN (µM product/sec)	ERROR	PERCENT (%)	ERROR (%)	Time (min)	MEAN (µM product/sec)	ERROR	PERCENT (%)	ERROR (%)	Time (min)	MEAN (µM product/sec)	ERROR	PERCENT (%)	ERROR (%)	Time (min)	MEAN (µM product/sec)	ERROR	PERCENT (%)	ERROR (%)
0	0	0	0.0038	0.000675287	100	17.7707	0	0.002146	9.89949e-06	100	0.4613	0	0.002146	9.89949e-06	100	0.4613	0	0.0025635	0.000419314	100	16.3571	0	0.001072	2.40416e-05	100	2.24269
40	0.0244	5	0.0034	6.36396e-05	89.4737	1.67473	2	0.002071	4.24264e-06	96.5051	0.1977	2	0.002071	4.24264e-06	96.5051	0.1977	2	0.001513	0.00021496	59.0209	8.38541	2	0.00090625	7.36098e-05	84.5382	6.86659
100	0.0525	10	0.003	0.0003	78.9474	7.89474	10	0.0013985	2.05061e-05	65.1678	0.95555	10	0.0013985	2.05061e-05	65.1678	0.95555	5	0.00129	4.24264e-06	50.3218	0.165502	5	0.0005789	0	54.0019	0
200	0.1048	20	0.0027	0.0002	71.0526	5.26316	15	0.001082	3.53553e-05	50.4194	1.6475	15	0.001082	3.53553e-05	50.4194	1.6475	10	0.0006014	6.68923e-05	23.4601	2.60941	30	0	0	0	0
400	0.1167	60	0.001	0.0001	26.3158	2.63158	30	0.0005	5e-06	23.2992	0.232992	30	0.0005	5e-06	23.2992	0.232992	20	0.0005256	0	20.5032	0	45	0	0	0	0
500	0.1219	90	0	0	0	0	45	0	0	0	0	45	0	0	0	0	30	0.0003367	0.000155563	13.1344	6.06838	60	0	0	0	0
		180	0	0	0	0	60	0	0	0	0	60	0	0	0	0	45	0	0	0	0
																	60	0	0	0	0
ALDH1A1		kobs 5 µM					kobs 50 µM					kobs 100 µM					kobs 200 µM					kobs 300 µM
[ABD0171] (µM)	kobs (min-1)	Time (min)	MEAN (µM product/sec)	ERROR	PERCENT (%)	ERROR (%)	Time (min)	MEAN (µM product/sec)	ERROR	PERCENT (%)	ERROR (%)	Time (min)	MEAN (µM product/sec)	ERROR	PERCENT (%)	ERROR (%)	Time (min)	MEAN (µM product/sec)	ERROR	PERCENT (%)	ERROR (%)	Time (min)	MEAN (µM product/sec)	ERROR	PERCENT (%)	ERROR (%)
0	0	0	0.0323	0.0005	100	1.54799	0	0.0207	0.0007	100	3.38164	0	0.0137	0.002	100	14.5985	0	0.0101	0.0015	100	14.8515	0	0.0086	0.0005	100	5.81395
5	0.0065	2	0.0281	0.0002	86.9969	0.619195	2	0.017	0.0014	82.1256	6.76329	5	0.0099	0.0002	72.2628	1.45985	2	0.0061	0.0006	60.396	5.94059	2	0.0063	0	73.2558	0
100	0.0608	5	0.027	0.0013	83.5913	4.02477	5	0.0139	0.0005	67.1498	2.41546	10	0.0071	0.0005	51.8248	3.64964	5	0.005	0.0001	49.505	0.990099	5	0.004	6.78823e-05	46.5116	0.789329
200	0.1071	10	0.0241	0.0003	74.613	0.928793	10	0.0075	0.0007	36.2319	3.38164	30	0.002	4.6669e-05	14.5985	0.34065	10	0.0038	0.0006	37.6238	5.94059	10	0.0022	0.0003	25.5814	3.48837
300	0.1408	30	0.0187	0.0001	57.8947	0.309598	30	0.0031	0.0003	14.9758	1.44928	45	0.0014	0.0002	10.219	1.45985	20	0.0012	7.35391e-05	11.8812	0.72811	30	0.001	0.0003	11.6279	3.48837
		45	0.0181	0.0002	56.0372	0.619195	45	0.003	0.0004	14.4928	1.93237						30	0.0007	0.0001	6.93069	0.990099	45	0	0	0	0
		60	0.0141	0.0021	43.6533	6.50155	60	0.0024	0.0001	11.5942	0.483092						45	0	0	0	0	60	0	0	0	0
		90	0.0147	0.0013	45.5108	4.02477
ALDH1A2		kobs 10 µM					kobs 50 µM					kobs 100 µM					kobs 200 µM
[DIMATE] (µM)	kobs (min-1)	Time (min)	MEAN (µM product/sec)	ERROR	PERCENT (%)	ERROR (%)	Time (min)	MEAN (µM product/sec)	ERROR	PERCENT (%)	ERROR (%)	Time (min)	MEAN (µM product/sec)	ERROR	PERCENT (%)	ERROR (%)	Time (min)	MEAN (µM product/sec)	ERROR	PERCENT (%)	ERROR (%)
0	0	0	0.03285	0.00190919	100	5.81184	0	0.03345	0.000777817	100	2.32531	0	0.0334708	0.000794347	100	2.37325	0	0.02651	0.000579828	100	2.1872
10	0.0406	2	0.0272	0.00113137	82.8006	3.44405	2	0.0218	0	65.1719	0	1	0.0218095	3.36718e-05	65.1598	0.100601	1	0.0035095	0.00010253	13.2384	0.38676
50	0.227	5	0.0257	0.00113137	78.2344	3.44405	5	0.0097	0.000424264	28.9985	1.26835	2	0.00970679	0.000440851	29.0008	1.31712	2	0.00138	0.000106066	5.20558	0.400098
100	0.52	10	0.01885	7.07107e-05	57.382	0.215253	10	0.004	0	11.9581	0	5	0.00400305	6.46744e-05	11.9598	0.193226	5	0.0006656	5.96798e-05	2.51075	0.225122
200	1.9546	20	0.01345	0.000212132	40.9437	0.64576	20	0.0023	0.000141421	6.87593	0.422783	20	0.00233642	0.00014404	6.98047	0.430345	20	0	0	0	0
		30	0.00895	0.000919239	27.2451	2.79829	30	0.0026	0.000282843	7.7728	0.84557	30	0.00259697	0.000295699	7.75891	0.883454	30	0	0	0	0
		45	0.0061	0.000282843	18.5693	0.861014	45	0.00255	0.000353553	7.62332	1.05696
		60	0.0043	0.000141421	13.0898	0.430505	60	0.0024	0.000282843	7.17489	0.84557
ALDH1A2		kobs 500 nM					kobs 1000 nM					kobs 3000 nM
[ABD0171] (nM)	kobs (min-1)	Time (min)	MEAN (µM product/sec)	ERROR	PERCENT (%)	ERROR (%)	Time (min)	MEAN (µM product/sec)	ERROR	PERCENT (%)	ERROR (%)	Time (min)	MEAN (µM product/sec)	ERROR	PERCENT (%)	ERROR (%)
0	0	0	0.0187	0	100	0	0	0.0067	0.0008	100	11.9403	0	0.0044	0.0002	100	4.54545
500	0.0243	2	0.0167	0.0001	89.3048	0.534759	2	0.0061	0	91.0448	0	2	0.0015	0.0001	34.0909	2.27273
1000	0.0788	5	0.017	0.0004	90.9091	2.13904	5	0.0036	0.0002	53.7313	2.98507	5	0.0011	0.0001	25	2.27273
3000	0.2949	10	0.0162	0.0006	86.631	3.20856	10	0.003	1.55563e-05	44.7761	0.232184	10	0.0005	5.65685e-06	11.3636	0.128565
		20	0.0109	0.0009	58.2888	4.81283	30	0.001	3.6416e-05	14.9254	0.543522	15	0	0	0	0
		30	0.0085	0.0008	45.4545	4.27807	45	0.0006	0.0002	8.95522	2.98507	20	0	0	0	0
		45	0.0069	0.0003	36.8984	0	60	0.0005	0.0001	7.46269	1.49254
		60	0.0039	0.0002	20.8556	0
ALDH1A3 (HEXANAL)		kobs 10 µM					kobs 20 µM					kobs 50 µM					kobs 100 µM					kobs 200 µM					kobs 300 µM
[DIMATE] (µM)	kobs (min-1)	Time (min)	MEAN (µM product/sec)	ERROR	PERCENT (%)	ERROR (%)	Time (min)	MEAN (µM product/sec)	ERROR	PERCENT (%)	ERROR (%)	Time (min)	MEAN (µM product/sec)	ERROR	PERCENT (%)	ERROR (%)	Time (min)	MEAN (µM product/sec)	ERROR	PERCENT (%)	ERROR (%)	Time (min)	MEAN (µM product/sec)	ERROR	PERCENT (%)	ERROR (%)	Time (min)	MEAN (µM product/sec)	ERROR	PERCENT (%)	ERROR (%)
0	0	0	0.064	0	100	0	0	0.0803	0.005	100	6.22665	0	0.0162	0	100	0	0	0.0534	0	100	0	0	0.012	0.0065	100	54.1667	0	0.0074	0.0008	100	10.8108
10	0.0324	2	0.063	0	98.4375	0	2	0.0659	0.0016	82.0672	1.99253	2	0.0132	0	81.4815	0	2	0.0398	0.0011	74.5318	2.05993	2	0.0073	0.0006	60.8333	5	1	0.004	0.0002	54.0541	2.7027
20	0.0478	5	0.0549	0	85.7812	0	5	0.0616	0.0024	76.7123	2.98879	5	0.0113	0.0007	69.7531	4.32099	5	0.0186	0.001	34.8315	1.87266	5	0.001	0.0002	8.33333	1.66667	2	0.0027	0.001	36.4865	13.5135
50	0.0835	10	0.0505	0	78.9063	0	10	0.049	0.0038	61.0212	4.73225	10	0.0073	0.0001	45.0617	0.617284	10	0.0106	0.0023	19.8502	4.30712	20	0.0007	0.0003	5.83333	2.5	5	0.0006	0.0004	8.10811	5.40541
100	0.1713	15	0.0437	0.0023	68.2812	3.59375	20	0.0325	0.0017	40.4732	2.11706	15	0.0047	0	29.0123	0	15	0.0076	0.0016	14.2322	2.99625	30	0.0002	0.0002	1.66667	1.66667	10	0.0004	0.0001	5.40541	1.35135
200	0.3411	20	0.0357	0.0012	55.7812	1.875	30	0.0147	0.0008	18.3064	0.996264	20	0.0031	7.07107e-05	19.1358	0.436486	30	0.0014	0.0001	2.62172	0.187266	60	0	0	0	0	30	0.0002	0	2.7027	0
300	0.5268	30	0.0269	0.0014	42.0312	2.1875	45	0.0096	0.0005	11.9552	0.622665	30	0.0003	0	1.85185	0	45	0.0013	0.0003	2.43446	0.561798						60	0	0	0	0
		45	0.0122	0.0008	19.0625	1.25	60	0.0053	0.0002	6.60025	0.249066	45	0.0002	0	1.23457	0	60	0.0005	7.77817e-05	0.93633	0.145659
		60	0.0086	0.0013	13.4375	2.03125						60	0.0002	0.0003	1.23457	1.85185
		90	0.0047	0.0002	7.34375	0.3125
ALDH1A3 (HEXANAL)		kobs 5 µM					kobs 10 µM					kobs 20 µM					kobs 50 µM					kobs 100 µM					kobs 200 µM
[ABD0171] (µM)	kobs (min-1)	Time (min)	MEAN (µM product/sec)	ERROR	PERCENT (%)	ERROR (%)	Time (min)	MEAN (µM product/sec)	ERROR	PERCENT (%)	ERROR (%)	Time (min)	MEAN (µM product/sec)	ERROR	PERCENT (%)	ERROR (%)	Time (min)	MEAN (µM product/sec)	ERROR	PERCENT (%)	ERROR (%)	Time (min)	MEAN (µM product/sec)	ERROR	PERCENT (%)	ERROR (%)	Time (min)	MEAN (µM product/sec)	ERROR	PERCENT (%)	ERROR (%)
0	0	0	0.0412	0.0004	100	0.970874	0	0.0218	0.0015	100	6.88073	0	0.028	0.0025	100	8.92857	0	0.0187	0.0026	100	13.9037	0	0.0157	0.0002	100	1.27389	0	42.7	0.537401	100.898	1.26985
5	0.1059	2	0.0344	0.0021	83.4951	5.09709	2	0.0141	0.0003	64.6789	1.37615	2	0.0129	0.0007	46.0714	2.5	2	0.007	0.0004	37.4332	2.13904	2	0.0046	0.001	29.2994	6.36943	2	9.43	0	22.2826	0
10	0.2636	5	0.0235	0.0018	57.0388	4.36893	5	0.005	0.0021	22.9358	9.63303	5	0.0058	0.0003	20.7143	1.07143	5	0.0024	0.0003	12.8342	1.60428	5	0.0027	7.77817e-06	17.1975	0.0495425	5	6.335	0.997021	14.9693	2.35591
20	0.3449	10	0.0123	0.001	29.8544	2.42718	10	0.0017	0.0003	7.79817	1.37615	10	0.0016	0.0007	5.71429	2.5	10	0.0012	3.53553e-06	6.41711	0.0189066	10	0.0003	3.84666e-05	1.91083	0.24501	20	4.14	0.989949	9.78261	2.3392
50	0.4526	15	0.0089	0.0001	21.6019	0.242718	30	0.0004	0.0001	1.83486	0.458716	30	0.0005	3.45068e-05	1.78571	0.123239	15	0.0006	4.52548e-05	3.20856	0.242004						45	4.695	0.657609	11.094	1.5539
100	0.5195	30	0.0054	0.0005	13.1068	1.21359	45	0	0	0	0	45	0.0004	7.20542e-05	1.42857	0.257336	30	0	0	0	0
200	0.5824	45	0.0034	0.0001	8.25243	0.242718	60	0	0	0	0	60	0.0003	3.92444e-05	1.07143	0.140159	45	0	0	0	0
		60	0.002	1.76777e-05	4.85437	0.042907											60	0	0	0	0
ALDH1A3 (atRAL)		kobs 0.5 µM					kobs 2.5 µM					kobs 7.5 µM					kobs 15 µM					kobs 20 µM					kobs 30 µM					kobs 50 µM
[DIMATE] (µM)	kobs (min-1)	Time (min)	MEAN (µM product/sec)	ERROR	PERCENT (%)	ERROR (%)	Time (min)	MEAN (µM product/sec)	ERROR	PERCENT (%)	ERROR (%)	Time (min)	MEAN (µM product/sec)	ERROR	PERCENT (%)	ERROR (%)	Time (min)	MEAN (µM product/sec)	ERROR	PERCENT (%)	ERROR (%)	Time (min)	MEAN (µM product/sec)	ERROR	PERCENT (%)	ERROR (%)	Time (min)	MEAN (µM product/sec)	ERROR	PERCENT (%)	ERROR (%)	Time (min)	MEAN (µM product/sec)	ERROR	PERCENT (%)	ERROR (%)
0	0	0	0.0100157	0	100	0	0	0.0193528	0	100	0	0	0.00873951	0	100	0	0	0.01	0	100	0	0	0.0144292	0	100	0	0	0.00052339	0	100	0	0	0.0380756	0	100	0
0.5	0.0453	1	0.00770672	0.0005	76.9464	4.99216	1	0.0175245	0.0003	90.5528	1.55016	1	0.00647567	0	74.0965	0	2	0.0028	0	28	0	1	0.00677544	0	46.9564	0	1	0.000259798	0.463589	49.6378	3.5382	5	0.00196244	0.0258447	5.1541	1.3132
2.5	0.1517	2	0.00702026	0	70.0926	0	2	0.0117759	0.0005	60.8486	2.58361	2	0.00503174	0.0002	57.5746	2.28846	5	0.002	0.0005	20	5	5	0.00268586	0.0005	18.6141	3.4652	2	0.000184921	0.285552	35.3315	1.4153	10	0.000885244	0	2.325	0
7.5	0.3	5	0.00685903	0	68.4828	0	5	0.0076462	0.0006	39.5095	3.10033	5	0.00156582	0.0005	17.9166	5.72114	10	0.00096	0	9.6	0	10	0.00129705	0.0004	8.98906	2.77216	5	5.9939e-05	0.595522	11.4521	4.2458	20	0.000592298	0.0136985	1.5556	0.7879
15	0.5137	10	0.00548821	0	54.7961	0	10	0.0058978	0	30.4752	0	10	0.000785758	0	8.99087	0	20	0.001	0	10	0	20	0.000626152	0	4.33948	0	10	5.47485e-05	0	10.4604	0	30	0.000433819	0	1.1394	0
20	0.5518	30	0.00228719	0	22.836	0	20	0.00130577	0.0004	6.74719	2.06688	20	0.000846444	0.0003	9.68526	3.43269	30	0.0006	0	6	0	30	0.000532876	0	3.69304	0	20	0.000119315	0.477523	9.1187	3.5382	45	0.000222304	0	0.5838	0
30	0.5453	45	0.00129017	0.0005	12.8815	1.00524	30	0.00113028	0	5.8404	0	30	0.000416974	0	4.77114	0	45	0.0004	0.00025	4	2.5	45	0.00047051	0	3.26082	0	30	4.69877e-05	0	3.591	0	60	0.000244686	0	0.6426	0
50	0.5844	60	0.000821705	0	8.20417	0	45	0.000913142	0	4.7184	0	45	0.000534876	0	6.12021	0	60	0.0003	0	3	0	60	0.000287438	0	1.99206	0	45	3.88816e-05	0	2.9715	0
							60	0.000834082	0	4.30988	0	60	0.0004603	0	5.26689	0											60	3.81898e-05	0	2.9186	0
ALDH1A3 (atRAL)		kobs 1 µM					kobs 5 µM					kobs 10 µM					kobs 20 µM					kobs 30 µM					kobs 50 µM
[ABD0171] (µM)	kobs (min-1)	Time (min)	MEAN (µM product/sec)	ERROR	PERCENT (%)	ERROR (%)	Time (min)	MEAN (µM product/sec)	ERROR	PERCENT (%)	ERROR (%)	Time (min)	MEAN (µM product/sec)	ERROR	PERCENT (%)	ERROR (%)	Time (min)	MEAN (µM product/sec)	ERROR	PERCENT (%)	ERROR (%)	Time (min)	MEAN (µM product/sec)	ERROR	PERCENT (%)	ERROR (%)	Time (min)	MEAN (µM product/sec)	ERROR	PERCENT (%)	ERROR (%)
1	0.1691	0	0.0228138	0	100	0	0	0.0365897	0	100	0	0	0.00755817	0	100	0	0	0.0475222	0	100	0	0	0.0168169	0	100	0	0	0.0148429	0	100	0
5	0.3856	1	0.0188	0	82.4063	0	1	0.0202559	0.0003	55.3596	0.819903	1	0.00389517	0	51.5359	0	1	0.0175099	0	36.8457	0	1	0.0053992	0	32.1058	0	1	0.0048344	0	32.5705	0
10	0.5186	5	0.00814904	0	35.7198	0	2	0.013482	0.0005	36.8464	1.3665	2	0.0025154	0.0003	33.2805	3.96921	2	0.0104436	0.0016	21.9763	3.36685	2	0.00310113	0	18.4406	0	2	0.00297948	0	20.0734	0
20	0.8706	10	0.00545132	0.00066	23.8948	2.89299	5	0.00963899	0.0005	26.3435	1.3665	5	0.00140717	0.0002	18.6179	2.64614	5	0.0026485	0.0012	5.57318	2.52514	5	0.00135852	0	8.0783	0	5	0.000980038	0.0004	6.60274	2.69489
30	0.9959	20	0.00123286	0.0006	5.40401	2.62999	10	0.00327122	0	8.94028	0	20	0.000451458	0	5.97311	0	10	0.0015712	0	3.30624	0	10	0.000842899	0	5.01221	0	10	0.000745291	0.0005	5.0212	3.36861
50	0.9658	30	0.00178437	0	7.82145	0	20	0.003046	0.0003	8.32475	0.819903	30	0.000451458	0	5.97311	0	20	0.000866359	0	1.82306	0	20	0.000692117	0	4.1156	0	20	0.000507821	0	3.42131	0
		45	0.00174741	0.00012	7.65944	0.525997	30	0.0029	0	7.92573	0	45	0.000390154	0	5.16202	0	30	0.000519232	0	1.09261	0	30	0.000297248	0	1.76756	0	30	0.000278827	0	1.87852	0
		60	0.00130062	0	5.70102	0	45	0.00234287	0	6.40309	0	60	0.00027129	0	3.58936	0	45	0.000315351	0	0.663587	0	45	0.000330039	0	1.96254	0	45	0.0003	0	2.02117	0
							60	0.0013	0	3.55291	0						60	0.000215063	0	0.452553	0	60	0.000262343	0	1.56	0	60	0.0002	0	1.34745	0
ALDH3A1
[4-NBA] (µM)	Km at 0 µM DIMATE		Km at 50 µM DIMATE		Km at 250 µM DIMATE		Km at 500 µM DIMATE
	MEAN (U/mg)	ERROR	MEAN (U/mg)	ERROR	MEAN (U/mg)	ERROR	MEAN (U/mg)	ERROR
500	4.0685	0.251094	2.64165	0.0399515	2.31655	0.0340118	1.12605	0.0682358
100	4.2263	0	2.65615	0.107551			1.1168	0.0284257
50	4.0281	0	2.50245	0.0221324	2.3777	0.0415072
25	3.677	0.416486			2.1264	0.128128
10	2.9102	0.314097	2.10715	0.00898026	1.84855	0.0770039	0.8992	0.088954
5	1.9473	0.0053033	1.20715	0.0686601	1.2065	0.153089	0.5581	0.0745291
1	0.3895	0.00516188	0.08495	0.0221324	0.2049	0.00523259	0.09905	0.0101116
ALDH3A1
[4-NBA] (µM)	Km at 0 µM DIMATE		Km at 100 µM ABD0171		Km at 250 µM ABD0171		Km at 500 µM ABD0171
	MEAN (U/mg)	ERROR	MEAN (U/mg)	ERROR	MEAN (U/mg)	ERROR	MEAN (U/mg)	ERROR
1000	6.2683	4.9746	2.9815	1.927	0.181797	0.0479418	0	0.181797
500	6.20895	4.71275	3.0086	2.0894	0.181797	0.045467	0	0.00678823
100
50	5.1526	4.12565	2.5089	1.5422		0.45276	0.0527502	0.112076
25	4.9479	3.46015	1.9167	1.43	0.027365	0.0815294	0.0156978	0.00869741
10	4.1196	2.7983	2.065	1.2		0.00141421	0	0.0724784
5	3.1842	1.88	1.3622	1.007	0.112076	0	0.183706	0.0039598
1					0.11	0.0118087	0.0304056	0.0039598
ALDH2		kobs 100 µM					kobs 200 µM					kobs 300 µM					kobs 400 µM
[DIMATE] (µM)	kobs (min-1)	Time (min)	MEAN (µM product/sec)	ERROR	PERCENT (%)	ERROR (%)	Time (min)	MEAN (µM product/sec)	ERROR	PERCENT (%)	ERROR (%)	Time (min)	MEAN (µM product/sec)	ERROR	PERCENT (%)	ERROR (%)	Time (min)	MEAN (µM product/sec)	ERROR	PERCENT (%)	ERROR (%)
0	0	0	0.003631	0	100	0	0	0.0038525	7.42462e-05	100	1.92722	0	0.0021525	4.73762e-05	100	2.20098	0	0.0022705	0.000194454	100	8.56437
100	0.0378	2	0.003532	0.000168291	97.2735	4.63484	5	0.003287	8.06102e-05	85.3212	2.09241	2	0.0013955	4.73762e-05	64.8316	2.20098	2	0.001174	0.000141633	51.7067	6.23797
200	0.0832	5	0.002483	3.81838e-05	68.3834	1.05161	10	0.001212	0	31.4601	0	5	0.001199	1.41421e-05	55.7027	0.657008	5	0.00085525	4.09415e-05	37.6679	1.80319
300	0.1206	10	0.002301	1.9799e-05	63.371	0.545277	30	0.0003603	3.81838e-05	9.35237	0.991143	10	0.0006186	0	28.7387	0	10	0.00059635	0.000165958	26.2651	7.30932
400	0.1773	20	0.001817	0.000113137	50.0413	3.11586	45	0.000267	9.61665e-05	6.93056	2.49621	20	0.0002	3.71938e-05	9.29152	1.72793	20	0.00010417	2.21042e-05	4.58798	0.973539
		30	0.001078	0	29.6888	0	60	0.00014905	5.43765e-05	3.86892	1.41146	30	0.000109365	3.68191e-05	5.08084	1.71053	30	0	0	0	0
		45	0.00069955	5.09824e-05	19.266	1.40409						45	0	0	0	0	45	0	0	0	0
		60	0.0003	0.00015	8.26219	4.13109						60	0	0	0	0	60	0	0	0	0
		90	0.0001	8.15e-05	2.75406	2.24456
ALDH2		kobs 10 µM					kobs 40 µM					kobs 75 µM					kobs 100 µM
[ABD0171] (µM)	kobs (min-1)	Time (min)	MEAN (µM product/sec)	ERROR	PERCENT (%)	ERROR (%)	Time (min)	MEAN (µM product/sec)	ERROR	PERCENT (%)	ERROR (%)	Time (min)	MEAN (µM product/sec)	ERROR	PERCENT (%)	ERROR (%)	Time (min)	MEAN (µM product/sec)	ERROR	PERCENT (%)	ERROR (%)
0	0	0	0.00375	0.000212	100	5.65333	0	0.00215	7.07107e-05	100	3.28887	0	0.00155	7.07107e-05	100	4.56198	0	0.0012	0.0001	100	8.33333
10	0.0063	5	0.0026	0.0001	69.3333	2.66667	5	0.0011	0.0001	51.1628	4.65116	5	0.001	4e-05	64.5161	2.58065	5	0.0008	0	66.6667	0
40	0.0206	10	0.0023	7.00036e-05	61.3333	1.86676	10	0.001	2.05061e-05	46.5116	0.953772	10	0.0008	0	51.6129	0	10	0.0005	8.07516e-05	41.6667	6.7293
75	0.0383	20	0.0019	0	50.6667	0	30	0.0008	0.0001	37.2093	4.65116	30	0.0004	0.0001	25.8065	6.45161	30	0.0003	0	25	0
100	0.0563	60	0.0015	7.07107e-05	40	1.88562	60	0.0005	3.98808e-05	23.2558	1.85492	60	0.0002	5.09117e-06	12.9032	0.328463	45	0.0002	4.61034e-05	16.6667	3.84195
		90	0.0013	0.0001	34.6667	2.66667											60	0.0001	0	8.33333	0
		180	0.001	0.0001	26.6667	2.66667											90	0	0	0	0
