## Supplementary Data 3 for "ALDH1 subtype-specific inhibitor targets key cancerous epithelial cell populations in aggressive subtypes of breast cancer"

### Sheet: Description
Abbreviations:
ATCC; American Type Culture Collection
BLI; BioLuminescence Imaging
DSMZ; German Collection of Microorganisms and Cell Cultures
ER; Estrogen Receptor
HER2; Human Epidermal Growth Factor Receptor-2
NA; Not Available
NS; Not Specified
PDX; Patient-Derived Xenograft
TNA; Triple Negative Basal A
TNB; Triple Negative Basal B
TNBC; Triple Negative Breast Cancer

### Sheet: A
Type of sample	ID	depMapID	Disease	Tumor type	Gender	Age	Histological subtype	Subtype	Molecular subtype	Supplier
Human breast cancer cell lines	BT474	ACH-000927	Invasive Breast Carcinoma	primary	female	60	ductal_carcinoma	ERpos_HER2pos	Her2_enriched	DSMZ (ACC 64)
	DU4475	ACH-000258	Invasive Breast Carcinoma	metastasis	female	62	ductal_carcinoma	ERneg_HER2neg	Luminal	DSMZ (ACC 427)
	HCC1419	ACH-000277	Invasive Breast Carcinoma	primary	female	42	ductal_carcinoma	ERpos_HER2pos	Her2_enriched	Erasmus Medical Center
	MDAMB361	ACH-000934	Invasive Breast Carcinoma	metastasis	female	40	NS	ERpos_HER2pos	Her2_enriched	Erasmus Medical Center
	MDAMB453	ACH-000910	Invasive Breast Carcinoma	metastasis	female	48	NS	ERneg_HER2neg	Her2_enriched	DSMZ (ACC 65)
	SKBR3	ACH-000017	Invasive Breast Carcinoma	metastasis	female	43	NS	ERneg_HER2pos	Her2_enriched	DSMZ (ACC736)
	MCF7	ACH-000019	Invasive Breast Carcinoma	metastasis	female	69	NS	ERpos_HER2neg	Luminal	DSMZ (ACC 115)
	T47D	ACH-000147	Invasive Breast Carcinoma	metastasis	female	54	ductal_carcinoma	ERpos_HER2neg	Luminal	Erasmus Medical Center
	BT20	ACH-000536	Invasive Breast Carcinoma	primary	female	74	ductal_carcinoma	ERneg_HER2neg	TNA	ATCC (HTB-19)
	HCC1143	ACH-000374	Invasive Breast Carcinoma	primary	female	52	ductal_carcinoma	ERneg_HER2neg	TNA	DSMZ (ACC 517)
	HCC1569	ACH-000930	Invasive Breast Carcinoma	primary	female	70	metaplastic_carcinoma	ERneg_HER2pos	TNA	Erasmus Medical Center
	HCC1937	ACH-000223	Invasive Breast Carcinoma	primary	female	24	ductal_carcinoma	ERneg_HER2neg	TNA	DSMZ (ACC 513)
	HCC1954	ACH-000859	Breast Ductal Carcinoma In Situ	primary	female	61	ductal_carcinoma	ERneg_HER2pos	TNA	Erasmus Medical Center
	HCC70	ACH-000668	Invasive Breast Carcinoma	primary	female	49	ductal_carcinoma	ERneg_HER2neg	TNA	ATCC (CRL-2315)
	MDAMB468	ACH-000849	Invasive Breast Carcinoma	metastasis	female	51	NS	ERneg_HER2neg	TNA	DSMZ (ACC 738)
	HS578T	ACH-000148	Invasive Breast Carcinoma	primary	female	74	ductal_carcinoma	ERneg_HER2neg	TNB	Univ. of Milan
	MDAMB231	ACH-000768	Invasive Breast Carcinoma	metastasis	female	51	NS	ERneg_HER2neg	TNB	DSMZ (ACC 732)
	MDAMB436	ACH-000573	Invasive Breast Carcinoma	metastasis	female	43	NS	ERneg_HER2neg	TNB	ATCC (HTTP-130)
Patient-derived xenograft models	MAXFTN 2988		Invasive Breast Carcinoma	metastasis	female	50	adeno_carcinoma		TNBC	Charles River
	MAXFTN BR120		Breast Spindle Cell Carcinoma	primary	female	52	spindle cell_carcinoma		TNBC	Charles River
	MAXFTN 508		Invasive Breast Carcinoma	metastasis	female	72	adeno_carcinoma		TNBC	Charles River
	MAXFTN 449		Invasive Breast Carcinoma	primary	female	53	ductal_carcinoma		TNBC	Charles River
	MAXFTN 401		Invasive Breast Carcinoma	metastasis	female	51	adeno_carcinoma		TNBC	Charles River
	MAXFHER BR64		Invasive Breast Carcinoma	primary	female	59	adeno_carcinoma		HER2_enriched	Charles River
	MAXFHER 4035		Breast Ductal Carcinoma In Situ	primary	female	NS	ductal_carcinoma		HER2_enriched	Charles River
	MAXFHER 1162		Invasive Breast Carcinoma	primary	female	55	adeno_carcinoma		HER2_enriched	Charles River
	MAXFTN 2990		Invasive Breast Carcinoma	metastasis	female	42	adeno_carcinoma		TNBC	Charles River
	MAXFTN 1384		Invasive Breast Carcinoma	metastasis	female	32	adeno_carcinoma		TNBC	Charles River
	MAXFHER 2690		Invasive Breast Carcinoma	not known	female	55	ductal_carcinoma		HER2_enriched	Charles River

### Sheet: B
GI50 (µM)
Molecular classification	Breast cancer cell line	I					II			III		IV						V										VII
		DIMATE	ABD0080	ABD0305	ABD0083	ABD0106	ABD0079	MATE	ABD0081	ABD0064	CEY1410	ABD0298	ABD0351	ABD0117	ABD0085	ABD0317	ABD0118	ABD0171	ABD0099	ABD0174	ABD0282	ABD0158	ABD0177	ABD0176	ABD0405	ABD0257	ABD0369	ABD0264	ABD0271	ABD0296	ABD0269
HER2 enriched	BT474	3,0 ± 0,2	2,9 ± 0,3	5,0 ± 0,2	4,1 ± 0,2	>30,0	1,9 ± 0,1	3,4 ± 0,2	8,3 ± 0,5	>30,0	>30,0	2,3 ± 0,3	5,3 ± 0,6	3,5 ± 0,4	2,9 ± 0,1	8,4 ± 0,9	8,3 ± 0,6	3,0 ± 0,3	4,4 ± 0,8	1,8 ± 0,1	3,0 ± 0,3	6,4 ± 0,4	7,3 ± 0,5	6,8 ± 0,5	6,9 ± 0,3	NA	15,9 ± 1,6	13,2 ± 1,4	2,3 ± 0,4	18,7 ± 2,0	NA
	HCC1419	7,9 ± 0,7	25,6 ± 4,2	22,8 ± 1,1	>30,0	>30,0	5,2 ± 0,3	>30,0	>30,0	23,9 ± 1,1	>30,0	7,2 ± 0,5	12,4 ± 1,7	15,0 ± 1,7	11,3 ± 2,9	18,3 ± 1,8	>30,0	>30,0	>30,0	14,1 ± 2,6	>30,0	>30,0	>30,0	>30,0	>30,0	>30,0	>30,0	22,9 ± 1,3	10,2 ± 0,8	>30,0	NA
	MDAMB361	4,9 ± 0,2	2,9 ± 0,3	7,2 ± 0,2	23,1 ± 0,8	>30,0	3,7 ± 0,2	7,5 ± 0,8	15,6 ± 2,8	20,1 ± 1,1	>30,0	4,4 ± 0,3	4,9 ± 0,1	4,2 ± 0,2	6,4 ± 0,3	9,2 ± 0,3	12,7 ± 0,7	6,3 ± 0,9	8,3 ± 0,5	4,8 ± 0,2	7,8 ± 0,3	5,9 ± 0,3	15,0 ± 1,6	9,5 ± 0,4	11,4 ± 0,8	7,6 ± 1,2	>30,0	4,5 ± 0,3	7,5 ± 0,2	23,3 ± 1,0	NA
	MDAMB453	5,4 ± 0,8	4,0 ± 0,2	8,7 ± 0,5	7,4 ± 0,3	>30,0	3,3 ± 0,1	5,5 ± 0,5	29,0 ± 9.6	>30,0	>30,0	2,8 ± 0,1	4,3 ± 0,3	4,9 ± 0,3	5,1 ± 0,2	4,7 ± 0,2	11,8 ± 0,4	2,9 ± 0,4	2,7 ± 0,3	2,6 ± 0,2	4,4 ± 0,4	4,8 ± 0,3	7,6 ± 0,4	5,9 ± 0,5	10,1 ± 1,1	4,4 ± 1,2	23,8 ± 1,1	4,3 ± 0,3	2,8 ± 0,2	13,5 ± 0,8	NA
	SKBR3	2,2 ± 0,2	3,0 ± 0,7	5,9 ± 0,3	23,0 ± 2,7	>30,0	2,4 ± 0,2	5,3 ± 0,4	22,9 ± 5,9	12,5 ± 0,9	>30,0	1,9 ± 0,1	2,9 ± 0,2	3,3 ± 0,2	2,9 ± 0,1	3,2 ± 0,3	8,0 ± 0,4	4,6 ± 0,4	5,7 ± 0,4	2,5 ± 0,2	6,8 ± 0,4	5,4 ± 0,4	12,7 ± 1,2	9,2 ± 0,6	9,8 ± 0,4	4.4 ± 1,3	30,0	6,6 ± 0,5	3,3 ± 0,2	16,4 ± 3,7	NA
Luminal	DU4475	4,2 ± 0,5	23,4 ± 0,8	18,8 ± 2,7	6,1 ± 0,8	>30,0	>30,0	>30,0	>30,0	22,5 ± 1,0	>30,0	2,0 ± 0,3	6,6 ± 0,5	7,3 ± 0,5	3,9 ± 0,5	7,3 ± 0,5	14,1 ± 1,0	7,0 ± 1,1	7,0 ± 0,5	6,4 ± 0,3	16,5 ± 0,7	13,8 ± 0,8	21,0 ± 1,0	28,6 ± 1,3	10,7 ± 0,9	13,0 ± 0,8	12,8 ± 1,7	15,0 ± 1,6	4,4 ± 0,8	>30,0	>30,0
	MCF7	10,4 ± 2,6	9,7 ± 2,6	25,2 ± 3,9	>30,0	>30,0	6,7 ± 1,2	24,1 ± 3,1	>30,0	28,6 ± 1,0	>30,0	4,4 ± 0,8	9,8 ± 0,6	10,9 ± 1,9	8,6 ± 1,6	22,7 ± 4.4	22,1 ± 2,2	5,1 ± 0,4	6,4 ± 0,7	4,9 ± 0,3	13,2 ± 1,2	10,1 ± 1,1	20,9 ± 1,9	15,5 ± 1,0	17,9 ± 1,7	7,0 ± 1,5	>30,0	9,8 ± 0,6	4,9 ± 1,3	25,9 ± 0,8	NA
	T47D	8,4 ± 0,4	7,7 ± 0,9	18,6 ± 1,7	20,2 ± 3,8	>30,0	5,4 ± 0,6	8,4 ± 0,3	26,8 ± 3,9	29,3	>30,0	5,2 ± 0,3	9,2 ± 0,8	8,6 ± 0,3	9,2 ± 0,3	10,4 ± 0,5	22,8 ± 0,9	4,4 ± 0,4	3,7 ± 0,5	6,7 ± 0,3	14,4 ± 0,7	12,3 ± 0,4	18,7 ± 1,3	14,2 ± 1,1	21,8 ± 1,7	9,8 ± 1,2	>30,0	9,8 ± 1,3	5,3 ± 0,5	27,4	NA
TNA	BT20	15,0 ± 0,7	6,6 ± 0,4	>30,0	11,5 ± 0,7	>30,0	12,2 ± 0,6	19,1 ± 0,6	>30,0	>30,0	>30,0	11,9 ± 0,7	9,8 ± 0,5	14,5 ± 0,8	19,7 ± 1,0	14,9 ± 0,7	>30	4,7 ± 0,6	5,1 ± 0,4	5,9 ± 0,2	5,6 ± 0,1	9,3 ± 0,3	8,7 ± 0,3	8,4 ± 0,4	11,7 ± 0,5	30,0	15,3 ± 0,5	6,1 ± 0,2	11,1 ± 0,5	22,6 ± 1,3	>30,0
	HCC1143	15,9 ± 3,4	9,9 ± 2,9	25,7 ± 1,0	20,6 ± 2,1	>30,0	11,2 ± 0,9	25,4 ± 0,7	>30,0	>30,0	>30,0	12,3 ± 1,7	15,4 ± 1,4	22,2 ± 1,7	21,2 ± 4,8	24,2 ± 1,4	29,8 ± 0,5	6,5 ± 0,4	8,1 ± 1,3	5,8 ± 0,9	7,8 ± 0,8	16,2 ± 0,8	8,0 ± 1,0	7,1 ± 0,6	19,2 ± 1,0	25,0 ± 2,0	>30,0	6,5 ± 0,7	22,0 ± 2,3	17,3 ± 1,0	>30,0
	HCC1569	5,0 ± 0,6	5,3 ± 0,6	7,6 ± 0,7	>30,0	>30,0	3,7 ± 0,8	14,6 ± 3,0	>30,0	23,8 ± 2,7	>30,0	1,4 ± 0,1	3,0 ± 0,2	6,2 ± 0,8	4,4 ± 0,5	2,9 ± 0,3	14,3 ± 2,3	10,6 ± 0,7	6,7 ± 1,0	4,5 ± 0,3	8,6 ± 0,7	11,5 ± 1,3	14,4 ± 1,1	14,4 ± 1,2	9,5 ± 1,1	7,4 ± 0,8	>30,0	3,1 ± 0,2	2,2 ± 0,3	13,2 ± 1,6	NA
	HCC1937	12,4 ± 1,2	4,5 ± 0,5	11,1 ± 1,0	6,1 ± 0,2	>30,0	7,8 ± 0,3	15,7 ± 0,7	>30,0	>30,0	>30,0	17,5 ± 0,3	20,0 ± 0,8	21,4 ± 1,2	29,7 ± 0,5	>30,0	>30,0	9,1 ± 0,6	11,8 ± 0,9	10,6 ± 1,3	8,2 ± 0,4	15,2 ± 0,5	11,5 ± ,8	12,0 ± 1,1	15,7 ± 0,6	24,5 ± 2,7	>30,0	8,7 ± 0,6	27,2 ± 3,0	20,6 ± 0,9	<30,0
	HCC1954	>30,0	14,1 ± 2,6	>30,0	>30,0	>30,0	16,0 ± 1,2	>30,0	>30,0	>30,0	>30,0	27,1 ± 6,0	21,4 ± 2,4	>30,0	>30,0	>30,0	>30,0	10,0 ± 1,0	17,3 ± 1,5	16,8 ± 0,8	3,8 ± 1,0	26,2 ± 3,2	6,6 ± 0,4	15,7 ± 3,6	26,4 ± 1,5	14,2 ± 1,3	14,0 ± 1,2	12,5 ± 1,4	>30,0	>30,0	20,1 ± 1,5
	HCC70	6,1 ± 0,2	2,7 ± 0,4	8,4 ± 1,0	5,5 ± 0,6	>30,0	4,0 ± 0,4	6,4 ± 0,3	25,3 ± 4,7	6,2 ± 0,3	>30,0	5,5 ± 0,2	5,3 ± 0,6	8,0 ± 0,3	>30,0	5,0 ± 1,6	21,5 ± 1,4	3,8 ± 0,4	5,7 ± 0,6	4,0 ± 0,4	5,0 ± 1,0	11,7 ± 2,4	5,6 ± 0,4	3,4 ± 0,5	5,8 ± 1,0	19.9 ± 2,5	24,9 ± 3,5	5,1 ± 0,5	9,9 ± 0,3	17,4 ± 2,0	>30,0
	MDAMB468	2,1 ± 0,1	2,1 ± 0,2	7,0 ± 0,5	8,3 ± 1,0	2,1 ± 0,2	2,7 ± 0,2	5,1 ± 0,4	20,6 ± 1,9	18,1 ± 13,1	>30,0	1,7 ± 0,1	4,0 ± 0,4	4,0 ± 0,2	2,8 ± 0,2	4,4 ± 0,3	9,7 ± 0,7	2,7 ± 0,2	3,4 ± 0,5	3.3 ± 0,3	4,4 ± 0,4	5,1 ± 0,3	12,9 ± 1,4	7,2 ± 0,2	9,1 ± 0,7	>30,0	7,6 ± 0,3	2,0 ± 0,3	>30,0	5,2 ± 2,6	>30
TNB	HS578T	18,7 ± 1,4	11,7 ± 0,5	>30,0	>30,0	>30,0	17,2 ± 1,1	30,0	>30,0	>30,0	>30,0	12,4 ± 0,7	19,2 ± 1,1	19,4 ± 1,0	28,9 ± 2,0	24,1 ± 1,5	>30,0	10,6 ± 0,2	8,2 ± 0,3	>30,0	16,4 ± 0,8	18,9 ± 0,4	>30,0	20,2 ± 0,9	24,2 ± 1,7	>30,0	13,2 ± 0,4	26,1 ± 1,1	>30,0	>30	>30,0
	MDAMB231	10,6 ± 1,0	>30,0	12,1 ± 0,9	>30,0	>30,0	10,0 ± 0,6	25,9 ± 2,2	>30,0	>30,0	>30,0	6,9 ± 0,6	13,6 ± 1,2	12,1 ± 0,9	13,5 ± 1,0	15,0 ± 1,0	28,3 ± 1,8	5,7 ± 0,6	6,7 ± 0,8	8,0 ± 0,7	10,3 ± 1,1	10,0 ± 0,9	15,7 ± 1,1	20,7 ± 1,8	21,3 ± 2,4	19,3 ± 1,9	8,7 ± 1,4	7,6 ± 0,5	11,3 ± 1,1	>30,0	>30,0
	MDAMB436	3,9 ± 0,4	4,6 ± 0,6	12,3 ± 0,9	18,0 ± 0,9	>30,0	3,5 ± 0,4	8,3 ± 0,4	>30,0	16,8 ± 1,1	>30,0	2,9 ± 0,2	4,9 ± 0,3	5,1 ± 0,5	4,8 ± 0,5	6,1 ± 0,6	14,6 ± 0,8	3,2 ± 0,2	3,6 ± 0,7	4,0 ± 0,3	6,1 ± 0,7	9,7 ± 1,1	10,0 ± 0,7	9,2 ± 0,5	8,2 ± 0,7	13,9 ± 1,2	16,7 ± 0,9	4,6 ± 0,6	3,3 ± 0,3	16,0 ± 1,1	>30,0

### Sheet: C
GI50 (µM)
Molecular classification	PDX model	DIMATE	ABD0171	No. replicates
TNBC	MAXFTN 2988	2.8	4.23	2
	MAXFTN BR120	4.06	3.49	2
	MAXFTN 508	1.11	1	2
	MAXFTN 449	0.46	2.2	2
	MAXFTN 401	0.52	2.31	2
	MAXFTN 2990	4.29	5.84	3
	MAXFTN 1384	7.32	5.08	3
HER2 enriched	MAXFHER BR64	1.05	1.07	2
	MAXFHER 4035	2.55	1.61	2
	MAXFHER 1162	1.42	2.18	2
	MAXFHER 2690	2.65	3.83	3

### Sheet: D
Model	Drug	Observed_GI50 (uM)	Subtype	Origin	Predicted_GI50 (uM)
BT20	DIMATE	15.01	TNBC	cell_line	10.1065
BT20	ABD0171	4.7	TNBC	cell_line	7.21322
BT474	DIMATE	2.981	HER2+	cell_line	2.43699
BT474	ABD0171	3.01	HER2+	cell_line	4.95989
DU4475	DIMATE	4.205	HER2+	cell_line	4.0117
DU4475	ABD0171	6.97	HER2+	cell_line	6.5346
HCC1143	DIMATE	15.94	TNBC	cell_line	10.9221
HCC1143	ABD0171	6.455	TNBC	cell_line	8.02882
HCC1419	DIMATE	7.902	HER2+	cell_line	12.1304
HCC1419	ABD0171	30	HER2+	cell_line	14.6533
HCC1569	DIMATE	4.999	TNBC	cell_line	8.86382
HCC1569	ABD0171	10.62	TNBC	cell_line	5.97053
HCC1937	DIMATE	12.37	TNBC	cell_line	10.6442
HCC1937	ABD0171	9.11	TNBC	cell_line	7.75088
HCC1954	DIMATE	30	TNBC	cell_line	16.282
HCC1954	ABD0171	10.04	TNBC	cell_line	13.3887
HCC70	DIMATE	6.135	TNBC	cell_line	7.14939
HCC70	ABD0171	3.84	TNBC	cell_line	4.25609
HS578T	DIMATE	18.68	TNBC	cell_line	13.0196
HS578T	ABD0171	10.62	TNBC	cell_line	10.1263
MDAMB231	DIMATE	10.63	TNBC	cell_line	9.0798
MDAMB231	ABD0171	5.7	TNBC	cell_line	6.1865
MDAMB361	DIMATE	4.86	HER2+	cell_line	3.40265
MDAMB361	ABD0171	4.31	HER2+	cell_line	5.92555
MDAMB436	DIMATE	3.921	TNBC	cell_line	6.27941
MDAMB436	ABD0171	3.19	TNBC	cell_line	3.38612
MDAMB453	DIMATE	5.437	HER2+	cell_line	3.14962
MDAMB453	ABD0171	2.9	HER2+	cell_line	5.67252
MDAMB468	DIMATE	2.116	TNBC	cell_line	5.59747
MDAMB468	ABD0171	2.75	TNBC	cell_line	2.70417
SKBR3	DIMATE	2.196	HER2+	cell_line	2.68152
SKBR3	ABD0171	4.6	HER2+	cell_line	5.20442
MAXFTN 2988	DIMATE	2.8	TNBC	PDX	6.25481
MAXFTN 2988	ABD0171	4.23	TNBC	PDX	3.36151
MAXFTN BR120	DIMATE	4.06	TNBC	PDX	6.41276
MAXFTN BR120	ABD0171	3.49	TNBC	PDX	3.51947
MAXFTN 508	DIMATE	1.11	TNBC	PDX	4.7603
MAXFTN 508	ABD0171	1	TNBC	PDX	1.867
MAXFTN 449	DIMATE	0.46	TNBC	PDX	4.92737
MAXFTN 449	ABD0171	2.2	TNBC	PDX	2.03407
MAXFTN 401	DIMATE	0.52	TNBC	PDX	4.97901
MAXFTN 401	ABD0171	2.31	TNBC	PDX	2.08571
MAXFHER BR64	DIMATE	1.05	HER2+	PDX	1.26113
MAXFHER BR64	ABD0171	1.07	HER2+	PDX	3.78403
MAXFHER 4035	DIMATE	2.55	HER2+	PDX	1.8808
MAXFHER 4035	ABD0171	1.61	HER2+	PDX	4.4037
MAXFHER 1162	DIMATE	1.42	HER2+	PDX	1.7107
MAXFHER 1162	ABD0171	2.18	HER2+	PDX	4.2336
MAXFTN 2990	DIMATE	4.29	TNBC	PDX	7.19647
MAXFTN 2990	ABD0171	5.84	TNBC	PDX	4.30318
MAXFTN 1384	DIMATE	7.32	TNBC	PDX	7.88601
MAXFTN 1384	ABD0171	5.08	TNBC	PDX	4.99272
MAXFHER 2690	DIMATE	2.65	HER2+	PDX	2.58553
MAXFHER 2690	ABD0171	3.83	HER2+	PDX	5.10843

### Sheet: E
Mice	Parameter	Time	Control				DIMATE 15mg/kg				DIMATE 20mg/kg				ABD0171 30mg/kg				ABD0171 40mg/kg
SCID-CB17	Weight (g)	Day 1	18.6	24	21.9	22.9	21.3	22	23.7	20.8	22.2	20.8	23.1	23.5	22.1	22.6	23.3	21.5	20.5	22.2	23.3	23
		Day 2	18.5	24	21.6	23.1	21.6	21.6	23.9	20.9	22.3	20.3	23.3	24.2	22.8	22.6	23.6	21.3	20.5	22.1	24.2	23.3
		Day 3	18.5	23.6	21.6	22.8	21.7	21.4	23.5	20.1	21.3	20	23	22.5	22	22.7	23.5	21.6	20.7	21.8	23.2	22.8
		Day 4	19.1	23.2	21.8	22.5	19.3	22.8	21.9	19.7	21.8	21.1	23.4	22.7	21.4	22.3	23	20.9	20.2	21.3	22.2	22.3
		Day 5	19	22.9	22.5	22.1	20	21.5	22.6	19	21.6	20.5	23.4	23.1	21.8	22.5	22.6	20.5	20.1	21.6	22.3	22.1
		Day 8	18.9	22.4	22.3	21.9	20.5	21.7	23.2	18.9	20.7	19.5	22.2	20.6	21.8	22.5	22.6	20.9	20	22	22.8	22
		Day 10	18.63	22.8	22.29	22.06	21.18	20.06	22.86	18.81	20.66	17.43	21.9	19.46	21.65	21.88	22.44	20.12	19.89	21.61	22.87	22
		Day 12	18.5	23.1	22.2	21.5	21.7	19.4	22.6	19.1	20.7	20.3	22	NA	21.5	22	22.4	20.3	20.4	20.7	22.2	21.5
		Day 15	18.6	24.3	22.2	22.4	22.6	20.3	22.7	19.1	20.4	20.3	22.6	NA	21.3	21.8	22.8	20.2	19.9	20.8	21.8	21.4
		Day 17	18.1	23.4	22.1	22.4	22.8	20.2	22.6	19.5	20.9	20.4	22.1	NA	21.1	21.8	22.2	19.5	19.7	20.9	21.6	20.9
		Day 19	18.2	22.1	21.7	22.7	22.8	19.6	22.1	18.4	21.2	19.3	21.5	NA	21.8	22	23	20.4	19.6	21.1	21	21.1
		Day 22	18.5	22.4	21.9	22.4	22.4	20.8	23.2	19.5	21.9	21.3	22.8	NA	21	21.9	22.1	19.7	21	21.7	22.1	21.9
		Day 24	18.5	22.3	21.8	22.5	22.5	20.9	23	19.4	21.8	21.4	22.6	NA	21.1	21.7	22.3	19.8	21.1	21.6	22.2	22
		Day 26	19.4	22.3	21.7	23	23.2	21.3	23.2	19.4	22.1	21	22.2	NA	21.3	22.6	22.2	20.5	19.3	21.1	21.5	21.5
		Day 29	19.3	22.1	22	22.9	23.3	21.5	23.1	19.3	22.3	21.2	22.4	NA	21.1	22.4	22	20.1	19.2	21.1	21.4	21.8
	Weight (%)	Day 1	100	100	100	100	100	100	100	100	100	100	100	100	100	100	100	100	100	100	100	100
		Day 2	99.46	100	98.63	100.87	101.41	98.18	100.84	100.48	100.45	97.6	100.87	102.98	103.17	100	101.29	99.07	100	99.55	103.86	101.3
		Day 3	99.46	98.33	98.63	99.56	101.88	97.27	99.16	96.63	95.95	96.15	99.57	95.74	99.55	100.44	100.86	100.47	100.98	98.2	99.57	99.13
		Day 4	102.69	96.67	99.54	98.25	90.61	103.64	92.41	94.71	98.2	101.44	101.3	96.6	96.83	98.67	98.71	97.21	98.54	95.95	95.28	96.96
		Day 5	102.15	95.42	102.74	96.51	93.9	97.73	95.36	91.35	97.3	98.56	101.3	98.3	98.64	99.56	97	95.35	98.05	97.3	95.71	96.09
		Day 8	101.61	93.33	101.83	95.63	96.24	98.64	97.89	90.87	93.24	93.75	96.1	87.66	98.64	99.56	97	97.21	97.56	99.1	97.85	95.65
		Day 10	100.16	95	101.78	96.33	99.44	91.18	96.46	90.43	93.06	83.8	94.81	82.81	97.96	96.81	96.31	93.58	97.02	97.34	98.15	95.65
		Day 12	99.46	96.25	101.37	93.89	101.88	88.18	95.36	91.83	93.24	97.6	95.24	NA	97.29	97.35	96.14	94.42	99.51	93.24	95.28	95.65
		Day 15	100	101.25	101.37	97.82	106.1	92.27	95.78	91.83	91.89	97.6	97.84	NA	96.38	96.46	97.85	93.95	97.07	93.69	93.56	93.04
		Day 17	97.31	97.5	100.91	97.82	107.04	91.82	95.36	93.75	94.14	98.08	95.67	NA	95.48	96.46	95.28	90.7	96.1	94.14	92.7	90.87
		Day 19	97.85	92.08	99.09	99.13	107.04	89.09	93.25	88.46	95.5	92.79	93.07	NA	98.64	97.35	98.71	94.88	95.61	95.05	90.13	91.74
		Day 22	99.46	93.33	100	97.82	105.16	94.55	97.89	93.75	98.65	102.4	98.7	NA	95.02	96.9	94.85	91.63	102.44	97.75	94.85	95.22
		Day 24	99.46	92.92	99.54	98.25	105.63	95	97.05	93.27	98.2	102.88	97.84	NA	95.48	96.02	95.71	92.09	102.93	97.3	95.28	95.65
		Day 26	104.3	92.92	99.09	100.44	108.92	96.82	97.89	93.27	99.55	100.96	96.1	NA	96.38	100	95.28	95.35	94.15	95.05	92.27	93.48
		Day 29	103.76	92.08	100.46	100	109.39	97.73	97.47	92.79	100.45	101.92	96.97	NA	95.48	99.12	94.42	93.49	93.66	95.05	91.85	94.78

### Sheet: F
Sample	Analyte	Time	Control				DIMATE 15mg/kg				DIMATE 20mg/kg				ABD0171 30mg/kg				ABD0171 40mg/kg
Blood	WBC (m/mm3)	Day 5	1.39	1.67	0.57	0.62	1.55	1.79	1.29	2.05	1.64	1.75	0.6	2.02	1.1	1.72	1.08	1.52	1.12	1.21	1.15	0.82
		Day 26	2.32	1.9	1.7	2.38	1.73	6.61	1.54	3.5	NA	2.05	1.95	1.97	1	1.85	2.57	1.54	1.71	1.61	2.52	0.38
	Lymphocytes (%)	Day 5	49.5	47.4	45.9	39.5	50.6	41.9	24.2	41.4	36.6	39	13.6	43.5	53.6	50.6	61	53.6	49.4	50.4	51.5	53.9
		Day 26	54.2	44.7	50.8	43.8	47.2	51.9	52.9	37.7	NA	46.2	37.8	42.8	46	43.6	54.2	48.7	54.8	51.3	50.8	50.6
	Monocytes (%)	Day 5	11.7	13.4	6.3	2.4	12.1	12.3	5	12.5	14.2	12.1	0.2	13.4	11.7	11.2	11.3	13.1	11.2	10.8	10.6	12.1
		Day 26	9.7	11.2	12.7	13.8	13.3	6.8	9.9	12.4	NA	16	10.8	15.8	50.3	12.6	14.3	13.5	11.4	11.6	14.6	5
	Neutrophils (%)	Day 5	26.1	30.7	1.9	28.9	27.1	32.7	55.5	30.2	41.4	41.6	53.7	31.1	24.5	29.7	20.4	21.8	21.5	30.2	29	22.3
		Day 26	19.1	25.5	30.4	31.5	31.8	15.8	21.5	41.1	NA	29.6	40.7	31.8	13.1	35.8	23.7	28	25.1	25.2	25.2	25.3
	Eosinophils (%)	Day 5	7.9	4.5	27.4	0	6.2	9.2	0	10.8	4.1	3.4	11.8	7.1	4.3	3.6	3.5	6.8	12.2	4.3	4.7	7.4
		Day 26	10.1	2.7	2.9	5.4	13.3	20.9	11.2	15.6	NA	4.3	6	5.7	2.4	3.1	2.9	3.9	1.9	4.8	3.9	10.5
	Basophils (%)	Day 5	1.1	0.7	2.4	0.3	0.5	0.6	0	0.9	0.4	0.9	0.7	1	1	0.9	0.6	0.7	0.8	0.3	0.5	0.6
		Day 26	0.6	0.4	0.8	0.6	1	0.4	0.1	0.6	NA	0.7	0.2	0.4	1.9	0.9	1	0.8	1.3	1.2	0.8	1.7
	RBC (m/mm3)	Day 5	9.36	8.12	5.58	7.54	8.15	7.88	7.98	7.62	7.92	8.11	6.58	8.37	8.41	6.87	7.02	9.66	8.71	10.09	8.81	9.31
		Day 26	6.86	2.63	7.08	5.89	7.51	6.8	0.44	7.94	NA	7.27	7.96	6.67	8.1	8.84	7.48	6.69	8.1	7.67	7.71	6.01
	Hemoglobin (g/dl)	Day 5	14.4	11.8	10	10.8	11.8	12.2	12.4	11.4	12.4	13.1	9.7	12.6	12.5	10.7	11	14.9	13.9	14.5	13.1	14.5
		Day 26	10.3	10.7	10.6	8.5	10.8	10.5	13	12.2	NA	11.2	11.8	9.8	30	13.8	12.5	9.8	11.7	11.9	11.6	11
	Platelets (m/mm3)	Day 5	918	662	638	718	785	815	795	575	792	911	649	762	813	719	726	955	836	900	859	915
		Day 26	475	664	517	500	663	176	269	422	NA	695	775	623	758	900	683	602	630	755	485	426
	Hematocrit (%)	Day 5	51.5	43.6	31.8	39.8	42.7	44.2	43.7	40.9	43.1	47.4	35.8	44.9	46	38.6	38.7	53.7	47.5	53.1	48.5	49.7
		Day 26	36.6	20.3	37.4	30.3	38.2	37	21.4	43.4	NA	40.8	43	35.5	51.3	49.3	40.4	36.2	42.3	41.2	41.5	41
Liver	ALP (U/L)	Day 29	64	61	53	58	62	56	57	56	NA	57	44	66	58	63	75	59	65	63	62	62
	ALT (U/L)		26	41	73	49	63	29	64	36	NA	28	12	16	24	16	29	36	35	33	24	10
	GGT (U/L)		< 5	< 5	< 5	< 5	< 5	< 5	< 5	< 5	NA	< 5	< 5	< 5	< 5	< 5	< 5	< 5	< 5	< 5	< 5	< 5
	BA (µmol/L)		< 1	< 1	< 1	< 1	< 1	< 1	< 1	< 1	NA	< 1	< 1	< 1	< 1	< 1	< 1	< 1	< 1	< 1	< 1	< 1
	TBIL (mg/dL)		0.3	0.2	0.2	0.2	0.2	0.2	0.2	0.2	NA	0.2	0.2	0.2	0.2	0.2	0.2	0.2	0.2	0.2	0.2	0.2
	ALB (g/dL)		2.9	2.9	2.9	2.6	2.8	2.9	2.9	2.7	NA	3.2	2.1	2.4	2.6	2.8	3.2	2.7	3	3.1	3	2.7
	BUN (mg/dL)		15	10	12	11	12	10	10	11	NA	14	10	14	9	9	12	9	11	9	11	18
	CHOL (mg/dL)		66	63	68	50	55	55	56	53	NA	73	72	56	48	74	68	60	55	67	58	72
Kidney	GLU (mg/dL)	Day 29	115	107	107	101	101	128	129	123	NA	113	133	138	121	112	104	120	118	100	115	114
	BUN (mg/dL)		17	14	14	13	15	13	12	13	NA	16	12	12	10	12	14	11	12	11	11	19
	CA (mg/dL)		8.8	8	7.8	7.3	7.1	8.3	8.4	6.8	NA	7.6	7.2	7.6	7.4	6.9	7.3	6.9	7.6	7.5	9.5	6.9
	CRE (mg/dL)		< 0,2	0.2	< 0,2	< 0,2	0.2	< 0,2	0.2	< 0,2	NA	0.6	< 0,2	0.5	< 0,2	< 0,2	0.3	< 0,2	< 0,2	0.3	0.3	0.4
	ALB (g/dL)		3.5	3.5	3.3	3.2	3.4	3.4	3.3	3	NA	3.6	2.6	2.6	2.9	3.3	3.6	3.2	3.4	3.5	3.4	3.2
	PHOS (mg/dL)		13.6	14.4	14.6	15.6	14.9	14.8	15.1	16.8	NA	14.7	13.4	13.7	14.9	12.8	14.7	15.1	12.7	15.3	17.3	15.9
	NA+ (mmol/L)		162	159	161	161	164	> 170	161	160	NA	164	161	165	164	159	161	159	163	163	165	162
	K+ (mmol/L)		6.7	6.7	6.8	6.9	6.8	6.1	6.8	6.2	NA	6.6	6.1	6.4	6.1	6.4	6.7	6.9	6.9	7	8	6.3
	CL- (mmol/L)		117	116	114	116	115	121	115	116	NA	118	114	117	120	112	115	114	117	115	117	116
	tCO2 (mmol/L)		11	11	11	10	11	16	12	10	NA	12	17	18	14	16	12	14	14	14	16	12

### Sheet: G
		MDAMB231-GFP										4T1_Luc-M3
	Treatment	Time (days)									Treatment	Time (days)
		14	16	20	23	27	29	30				4	5	7	10	12	14	17	19	21	24
Weight (g)	PBS	21	21.2	21.6	22.2	22.4	22.9	23		Weight (g)	PBS	16.6	16.7	16.9	17.5	17.8	18.1	18.4	18.8	18.6	NA
		19.8	20	20.1	20.1	21.6	NA	NA				20.2	20.1	19.6	20.4	20.3	20.5	20.8	21	21.5	21.7
		18.5	18.6	18.9	19.5	19.8	19.7	19.7				18.8	19.3	19.1	19.2	19.5	19.6	19.9	20	20.1	19.9
		18.9	19	19.1	20	19.9	20.6	20.5				16.9	17.1	17.1	17.6	17.8	17.9	18.2	18.4	18.3	18.7
		19.1	19	18.6	19.7	20.1	20.8	20.8				19.4	19.8	19.6	20.1	20.4	21.2	21.5	21.2	21.8	22.4
		17.2	17.5	17.6	18.2	17.7	18.1	18				17.7	17.7	17.3	17.8	18.2	18.2	18.1	18.4	18.3	18.4
		20.5	21	21.7	21.8	22	22.5	22.6				19.1	19.2	19.1	19.5	20.5	20.5	20.9	21.1	21.1	22.3
		18.8	19	19.5	19.8	20.1	20.3	20.3				19.5	19.5	19.3	20.1	20.7	21.1	21.2	21.5	22.1	22.5
		19.1	19.3	19.9	19.9	20	20	20				19	19.4	19.4	19.6	19.5	20.1	20.4	21	20.8	21.2
		19	19.3	19.6	18.9	19.3	19.7	19.6				19.8	19.7	19.5	19.9	20	20.4	20.4	20.9	NA	NA
	DIMATE 20mg/kg	18.9	18	18.6	18.6	19.3	19.1	19.4				17.4	17.9	17.4	18	18.2	18.5	19.2	19.3	19.6	20.4
		18.9	18.5	18.9	19	19.7	19.6	19.5				17.8	17.9	17.5	18.2	18.6	18.9	19.4	19.6	19.8	20.6
		19.9	20.9	20.6	21.2	21.2	21.7	21.6			DIMATE 20mg/kg	20.2	20.2	19.9	19.4	19	19.3	19.8	19.7	20.2	20.3
		18	18.9	18.9	19.5	NA	NA	NA				20.2	20.1	19.2	19.1	19.5	18.4	18.4	19.5	17.7	18
		18.6	17	18.5	NA	NA	NA	NA				19.4	19.2	17.7	17.7	17.4	16.5	18.7	19	17.7	NA
		17.6	18.5	NA	NA	NA	NA	NA				18.6	19	18.2	18	17.8	17.5	17.9	18.3	18.5	18.5
		18.4	18.5	19.4	NA	NA	NA	NA				20.3	20.7	19.7	18.2	17.8	17	17.8	19	17.3	NA
		19.8	19.3	19.3	17.7	18.4	19.6	19.5				17.2	16.9	16.2	16.2	15	15.5	15.7	15.8	15.3	17				3G
		18.2	19.2	NA	NA	NA	NA	NA				19.4	19.4	16	NA	NA	NA	NA	NA	NA	NA
		17.8	18.1	NA	NA	NA	NA	NA				20	20.1	19.1	18.5	16.9	18.1	17.2	17.9	18.9	18.3
	ABD0171 40mg/kg	18.9	18.8	18.6	18.6	19.3	19.1	19				18.4	18.3	18	17.6	17.6	16.7	16.7	16.6	17.3	18.4
		18	18.5	18.9	19	19.7	19.6	19.5				18.9	18.5	18	17.4	18	16.5	16.7	16.5	15.7	18
		19.9	20	20	21.2	21.2	21.7	21.6				16.4	16.7	16.1	15.3	14.8	14.3	15	15.1	15.2	16.3
		18.6	18.9	18.9	19.5	19.6	19.8	19.7				19.8	20	19.1	19.1	19.8	20.4	19.4	19.3	19.7	19.8
		18.6	18.6	18.5	19.4	19.5	19.4	19.4			ABD0171 40mg/kg	17.3	17.5	17	18.2	18.6	18.6	18.6	19	18.9	19.2
		17.6	18	18	18	17.6	18.1	18				16.9	17.1	16.5	17.2	17.6	17.7	18	18.4	18.3	19
		18	18.5	19.4	18.7	18.5	17.8	17.9				18.8	19.2	18.7	18.8	19.1	19.2	19.1	19.3	19.2	19.8
		19.8	19.3	19.3	17.7	18.4	NA	NA				18.8	19	18.5	19	19.3	19.7	19.9	19.9	20.1	20.3
		18.2	19.2	19.2	20.2	19.6	19.1	19				17.8	17.8	17.5	17.9	18	18.3	18.9	19	NA	NA
		17.8	18	18	17.5	17.5	18.1	18				17.8	18.2	17.9	18.4	18.4	18.9	18.8	19.2	19.2	20.2
												18.4	19	18.5	18.9	19.2	19.4	19.8	20.1	20.1	20.7
												19.3	19.7	19.2	19.5	19.7	19.8	20.2	21.2	21	20.9
												19.1	19.9	18.4	19.8	20.3	20.8	20.7	20.8	20.9	21.2
												17.9	17.8	17.4	18.1	18.3	18.6	18.9	18.7	18.6	18.7
												17.8	17.9	17.4	17.8	18	18.4	18.7	19	18.7	19.1
												16.8	16.8	16.4	16.6	16.9	17.4	17.8	18	17.7	NA

### Sheet: H
	MDAMB231-GFP					4T1_Luc-M3
	Treatment					Treatment
	PBS	DIMATE 20mg/kg	ABD0171 40mg/kg			PBS	DIMATE 20mg/kg	ABD0171 40mg/kg
Tumor size (mm3)	617.145	382.783	307.421		Tumor size (mm3)	1309.75	1008	892.688
	503.188	358.464	266.943			1116	1044	968
	481.335	387.261	297.077			1289.06	907.5	1116
	527.268	304.129	276.579			1289.06	991.875	1116
	539.992	NA	368.934			1250	991.875	1152
	588.679	NA	120.253			1250	1080	1171.88
	488.047	NA	240.318			1152	771.75	1116
	633.943	NA	177.969			NA	877.25	991.875
	382.783	NA	158.813
Immunohistochemistry										Statistical test for immunohistochemistry
Quantification with QuPath										Wilcoxon Rank Sum test
	Treatment					Treatment				Marker	Cell line	Group 1	Group 2	n1	n2	p value
	PBS	DIMATE 20mg/kg	ABD0171 40mg/kg			PBS	DIMATE 20mg/kg	ABD0171 40mg/kg		Ki67	MDAMB231	Ctrl	DIMATE	8	4	0.98
Number of Ki67 positive cells/mm2	3239.38	2001.31	1964.42		Number of Ki67 positive cells/mm2	2428.73	2721.24	2722.89			MDAMB231	Ctrl	ABD0171	8	8	0.4
	2055.5	1365.21	2619.82			3357.46	3584.83	3133.88		cleaved Caspase-3	MDAMB231	Ctrl	DIMATE	8	4	0.11
	1309.47	1778.38	2071.38			3072.95	2363.24	2788.09			MDAMB231	Ctrl	ABD0171	8	8	0.03
	2387.41	2077	1512.3			2768.17	3224.73	2248.82			MDAMB231	Ctrl	DIMATE	8	4	0.01
	2676.09	NA	2944.39		Number of cleaved Caspase-3 positive cells/mm2	3459.52	4425.76	2554.58			MDAMB231	Ctrl	ABD0171	8	8	0.05
	2348.48	NA	3792.22			2288.5	3655.77	2047.68		Ki67	4T1	Ctrl	DIMATE	4	4	0.56
	2320.28	NA	4693.49			2515.19	4938.68	2157.6			4T1	Ctrl	ABD0171	4	4	0.76
	2596.62	NA	2061			2586.2	4490.17	5561.02		cleaved Caspase-3	4T1	Ctrl	DIMATE	4	4	0.01
	NA	NA	3139.28		Number of CD4 positive cells/mm2	30.5923	35.1988	60.6546			4T1	Ctrl	ABD0171	4	4	0.76
Number of cleaved Caspase-3 positive cells/mm2	162.782	202.507	216.499			27.9255	27.015	71.8246		CD4	4T1	Ctrl	DIMATE	4	4	0.56
	196.133	266.446	480.668			47.8803	57.6092	93.4204			4T1	Ctrl	ABD0171	4	4	0.01
	251.547	332.188	193.137			47.4524	39.1204	302.447		CD8	4T1	Ctrl	DIMATE	4	4	0.56
	298.75	370.972	271.01		Number of CD8 positive cells/mm2	72.6716	60.9083	178.639			4T1	Ctrl	ABD0171	4	4	0.01
	174.019	NA	370.897			65.1585	80.8208	234.779
	334.1	NA	408.17			162.415	157.445	180.862
	315.357	NA	321.589			97.5008	120.72	286.648
	136.055	NA	321.711
	NA	NA	384.334
Number of cleaved PARP positive cells/mm2	918.19	751.545	2109.61
	107.115	1323.59	743.258
	376.506	1053.73	2144.74
	415.706	1661.81	1684.43
	187.742	NA	745.304
	167.024	NA	407.622
	131.803	NA	109.708
	1108.93	NA	839.01
	NA	NA	843.785

### Sheet: I
Group	Organ	Weight	rep1	rep2	rep3	rep4	median_rep	Ex_vivo_BLI			Statistical test
PBS	Brain	0.374	0	10	25	55	17.5	4.679			Wilcoxon Rank Sum test
PBS	Brain	0.437	830	620	835	515	725	165.904			Organ	Group 1	Group 2	n1	n2	p value
PBS	Brain	0.455	70	70	195	85	77.5	17.033			Brain	PBS	DIMATE	7	6	0.04
PBS	Brain	0.259	210	210	175	155	192.5	74.324			Brain	PBS	ABD0171	7	7	0.05
PBS	Brain	0.465	510	290	415	395	405	87.097			Left Kidney	PBS	DIMATE	7	7	0.01
PBS	Brain	0.449	140	60	145	115	127.5	28.396			Left Kidney	PBS	ABD0171	7	7	0.04
PBS	Brain	0.386	780	710	845	815	797.5	206.606			Liver	PBS	DIMATE	6	6	0.16
DIMATE	Brain	0.41	40	60	115	15	50	12.195			Liver	PBS	ABD0171	6	7	0.73
DIMATE	Brain	0.311	10	70	55	15	35	11.254			Lumbar spine	PBS	DIMATE	6	7	0.01
DIMATE	Brain	0.357	70	80	55	115	75	21.008			Lumbar spine	PBS	ABD0171	6	7	0
DIMATE	Brain	0.369	200	110	55	65	87.5	23.713			Lung	PBS	DIMATE	6	7	0.05
DIMATE	Brain	0.422	40	30	25	65	35	8.294			Lung	PBS	ABD0171	6	7	0.15
DIMATE	Brain	0.383	60	30	65	25	45	11.749			Lymph nodes	PBS	DIMATE	6	7	0.69
ABD0171	Brain	0.442	180	140	185	125	160	36.199			Lymph nodes	PBS	ABD0171	6	7	0.04
ABD0171	Brain	0.427	20	0	25	0	10	2.342
ABD0171	Brain	0.405	170	180	155	185	175	43.21
ABD0171	Brain	0.387	10	0	5	0	2.5	0.646
ABD0171	Brain	0.457	0	0	55	15	7.5	1.641
ABD0171	Brain	0.332	70	50	235	155	112.5	33.886
ABD0171	Brain	0.437	110	100	115	115	112.5	25.744
PBS	Left Kidney	0.122	110	150	30	210	130	106.557
PBS	Left Kidney	0.138	6220	6870	6350	5890	6285	4554.35
PBS	Left Kidney	0.15	370	270	430	300	335	223.333
PBS	Left Kidney	0.133	180	330	260	340	295	221.805
PBS	Left Kidney	0.137	1640	1690	2230	2150	1920	1401.46
PBS	Left Kidney	0.127	610	470	460	490	480	377.953
PBS	Left Kidney	0.146	2060	2320	2340	2440	2330	1595.89
DIMATE	Left Kidney	0.139	40	70	130	100	85	61.151
DIMATE	Left Kidney	0.126	280	330	220	490	305	242.063
DIMATE	Left Kidney	0.114	180	70	170	110	140	122.807
DIMATE	Left Kidney	0.114	190	320	180	290	240	210.526
DIMATE	Left Kidney	0.117	130	60	150	110	120	102.564
DIMATE	Left Kidney	0.13	300	150	160	170	165	126.923
DIMATE	Left Kidney	0.103	140	210	110	60	125	121.359
ABD0171	Left Kidney	0.112	60	160	50	70	65	58.036
ABD0171	Left Kidney	0.128	500	500	640	500	500	390.625
ABD0171	Left Kidney	0.135	700	570	690	720	695	514.815
ABD0171	Left Kidney	0.148	70	120	120	60	95	64.189
ABD0171	Left Kidney	0.125	150	140	100	190	145	116
ABD0171	Left Kidney	0.13	70	60	170	120	95	73.077
ABD0171	Left Kidney	0.133	280	240	230	380	260	195.489
PBS	Liver	1.161	0	120	1095	15	67.5	5.814
PBS	Liver	1.065	160	160	85	145	152.5	14.319
PBS	Liver	1.286	80	100	115	15	90	6.998
PBS	Liver	1.026	90	60	95	45	75	7.31
PBS	Liver	1.325	2390	20	45	45	45	3.396
PBS	Liver	1.123	100	70	75	55	72.5	6.456
DIMATE	Liver	0.91	0	50	135	0	25	2.747
DIMATE	Liver	1.059	170	170	125	115	147.5	13.928
DIMATE	Liver	0.991	30	0	75	0	15	1.514
DIMATE	Liver	1.092	0	0	55	45	22.5	2.06
DIMATE	Liver	0.94	150	30	15	65	47.5	5.053
DIMATE	Liver	1.124	90	80	105	105	97.5	8.674
ABD0171	Liver	0.963	80	330	0	15	47.5	4.933
ABD0171	Liver	1.062	570	320	295	365	342.5	32.25
ABD0171	Liver	1.071	10	0	95	85	47.5	4.435
ABD0171	Liver	1.083	0	40	0	5	2.5	0.231
ABD0171	Liver	1.105	740	600	835	505	670	60.633
ABD0171	Liver	1.094	80	90	205	165	127.5	11.654
ABD0171	Liver	0.931	750	470	475	305	472.5	50.752
PBS	Lymph nodes	1	300	510	565	5625	537.5	53.75
PBS	Lymph nodes	1	130	370	225	4375	297.5	29.75
PBS	Lymph nodes	1	34990	40360	45365	49985	42862.5	4286.25
PBS	Lymph nodes	1	110	130	135	195	132.5	13.25
PBS	Lymph nodes	1	70	100	205	275	152.5	15.25
PBS	Lymph nodes	1	13620	14480	35	45	6832.5	683.25
DIMATE	Lymph nodes	1	170	230	175	125	172.5	17.25
DIMATE	Lymph nodes	1	870	1320	915	905	910	91
DIMATE	Lymph nodes	1	120	150	205	225	177.5	17.75
DIMATE	Lymph nodes	1	1340	1300	1445	1375	1357.5	135.75
DIMATE	Lymph nodes	1	17910	17860	19085	19005	18457.5	1845.75
DIMATE	Lymph nodes	1	360	410	385	455	397.5	39.75
DIMATE	Lymph nodes	1	4980	5590	4725	5295	5137.5	513.75
ABD0171	Lymph nodes	1	20	30	65	155	47.5	4.75
ABD0171	Lymph nodes	1	110	160	115	195	137.5	13.75
ABD0171	Lymph nodes	1	670	680	815	625	675	67.5
ABD0171	Lymph nodes	1	410	400	375	515	405	40.5
ABD0171	Lymph nodes	1	0	20	5	75	12.5	1.25
ABD0171	Lymph nodes	1	20	20	5	85	20	2
ABD0171	Lymph nodes	1	30	0	175	195	102.5	10.25
PBS	Lumbar spine	0.163	980	870	915	745	892.5	547.546
PBS	Lumbar spine	0.111	8540	4680	1075	865	2877.5	2592.34
PBS	Lumbar spine	0.13	270	340	285	365	312.5	240.385
PBS	Lumbar spine	0.165	930	830	1155	1095	1012.5	613.636
PBS	Lumbar spine	0.178	660	620	675	535	640	359.551
PBS	Lumbar spine	0.131	680	940	735	795	765	583.969
DIMATE	Lumbar spine	0.077	140	110	45	85	97.5	126.623
DIMATE	Lumbar spine	0.176	730	600	825	725	727.5	413.352
DIMATE	Lumbar spine	0.145	350	350	295	395	350	241.379
DIMATE	Lumbar spine	0.173	140	160	905	115	150	86.705
DIMATE	Lumbar spine	0.096	150	130	155	155	152.5	158.854
DIMATE	Lumbar spine	0.168	80	100	55	25	67.5	40.179
DIMATE	Lumbar spine	0.104	350	400	345	295	347.5	334.135
ABD0171	Lumbar spine	0.145	230	190	145	265	210	144.828
ABD0171	Lumbar spine	0.115	220	270	395	275	272.5	236.957
ABD0171	Lumbar spine	0.198	180	0	35	45	40	20.202
ABD0171	Lumbar spine	0.137	210	260	265	295	262.5	191.606
ABD0171	Lumbar spine	0.146	150	30	45	45	45	30.822
ABD0171	Lumbar spine	0.127	100	20	65	175	82.5	64.961
ABD0171	Lumbar spine	0.176	370	410	435	415	412.5	234.375
PBS	Lung	0.21	1520	1690	1930	1930	1810	861.905
PBS	Lung	0.203	9070	8950	10780	11060	9925	4889.16
PBS	Lung	0.186	24460	25400	26850	27620	26125	14045.7
PBS	Lung	0.202	890	1390	1610	1720	1500	742.574
PBS	Lung	0.362	15850	16610	17730	17150	16880	4662.98
PBS	Lung	0.244	1060	1300	1570	1510	1405	575.82
DIMATE	Lung	0.201	110	150	220	280	185	92.04
DIMATE	Lung	0.2	480	360	540	500	490	245
DIMATE	Lung	0.189	990	910	1410	1180	1085	574.074
DIMATE	Lung	0.194	6250	6580	7990	8200	7285	3755.16
DIMATE	Lung	0.191	860	630	690	800	745	390.052
DIMATE	Lung	0.153	1290	1430	1700	1960	1565	1022.88
DIMATE	Lung	0.195	6740	7030	9310	9260	8145	4176.92
ABD0171	Lung	0.231	21490	23750	27270	28260	25510	11043.3
ABD0171	Lung	0.147	610	730	810	880	770	523.81
ABD0171	Lung	0.184	5450	5630	6690	6860	6160	3347.83
ABD0171	Lung	0.186	270	240	300	260	265	142.473
ABD0171	Lung	0.227	90	100	190	250	145	63.877
ABD0171	Lung	0.202	30	60	40	150	50	24.752
ABD0171	Lung	0.206	13580	13980	16410	16610	15195	7376.21
